# DeepKOALA: A Fast and Accurate Deep Learning Framework for KEGG Orthology Assignment

**DOI:** 10.64898/2026.01.07.698072

**Authors:** Zhaoxi Yu, Lingjie Meng, Canh Hao Nguyen, Hiroshi Mamitsuka, Minoru Kanehisa, Hiroyuki Ogata

**Affiliations:** Bioinformatics Center, Institute for Chemical Research, Kyoto University, Gokasho, Uji 611-0011, Japan

**Author notes:** Correspondence should be addressed to Hiroyuki Ogata.

## Abstract

The KEGG Orthology (KO) system links DNA and protein sequences to biological functions and pathways, providing a curated, fundamental and consistent annotation framework across all domains of life. While accurate, traditional sequence alignment-based annotation methods are computationally expensive, which severely limits their application in large-scale datasets. To address this challenge, we introduce DeepKOALA, a deep learning approach based on Gated Recurrent Units (GRU), which frames KO annotation as an open-set recognition task. This design reduces false positives arising from out-of-scope sequences and, together with a lightweight GRU backbone, enables high-throughput annotation. The GRU-based model was benchmarked against four other deep learning architectures and showed the best balance between speed and accuracy. We further performed a cross-species evaluation of DeepKOALA in comparison with existing KO annotation tools, where it achieved an F1-score of 0.8653 and 37.5-fold acceleration compared with BlastKOALA. We also provide a specialized fragment model for handling incomplete sequences and an optional Multi-domain mode. Together, these features make DeepKOALA a scalable, efficient, and accurate solution for high-throughput function annotation.
