## Supplementary Table S3 for "DeepKOALA: A Fast and Accurate Deep Learning Framework for KEGG Orthology Assignment"

	specie_name
0	Venturia canescens
1	Oncorhynchus gorbuscha (pink salmon)
2	Nilaparvata lugens (brown planthopper)
3	Ctenopharyngodon idella (grass carp)
4	Hyalella azteca
5	Hydra vulgaris (swiftwater hydra)
6	Mesocricetus auratus (golden hamster)
7	Dipodomys ordii (Ord's kangaroo rat)
8	Phyllostomus discolor (pale spear-nosed bat)
9	Nothobranchius furzeri (turquoise killifish)
10	Daucus carota (carrot)
11	Physcomitrium patens (spreading earthmoss)
12	Chondrus crispus (carragheen)
13	Morus notabilis
14	Cucurbita pepo subsp. pepo (vegetable marrow)
15	Solanum pennellii
16	Phaseolus vulgaris (common bean)
17	Beta vulgaris (sugar beet)
18	Theobroma cacao (cacao)
19	Phoenix dactylifera (date palm)
20	Brettanomyces nanus
21	Aspergillus fumigatus
22	Metarhizium brunneum
23	Zymoseptoria tritici
24	Histoplasma mississippiense
25	Talaromyces marneffei
26	Encephalitozoon hellem
27	Fusarium poae
28	Thermothielavioides terrestris
29	Vanderwaltozyma polyspora
30	Babesia bigemina
31	Naegleria gruberi
32	Fragilariopsis cylindrus
33	Plasmodium reichenowi
34	Leishmania panamensis
35	Trichomonas vaginalis
36	Plasmodium relictum
37	Plasmodium gaboni
38	Cryptosporidium hominis
39	Entamoeba histolytica
40	Alteromonas mediterranea UM4b
41	Rhizobium phaseoli
42	Leuconostoc suionicum
43	Francisella philomiragia GA01-2794
44	Aquimarina sp. ERC-38
45	Paraburkholderia phytofirmans OLGA172
46	Pseudomonas rhizosphaerae
47	Pseudoalteromonas phenolica
48	Sphingomonas daechungensis
49	Tessaracoccus defluvii
50	Methanogenium organophilum
51	Methanothermobacter sp. KEPCO-1
52	Methanobacterium formicicum DSM1535
53	Haloarcula taiwanensis
54	Halobacterium sp. BOL4-2
55	Thermococcus nautili
56	Methanobacterium sp. BAmetb5
57	Halobacterium sp. GSL-19
58	Sulfolobus sp. S-194
59	Halobaculum roseum
