## Supplementary Table S4 for "DeepKOALA: A Fast and Accurate Deep Learning Framework for KEGG Orthology Assignment"

	specie_name
0	Pseudomonas sp. KUIN-1
1	Rhizobium lentis
2	Halobacterium sp. GSL-19
3	Sphingomonas donggukensis
4	Pseudomonas sp. MT-1
5	Thermococcus kodakarensis
6	Pseudomonas hamedanensis
7	Pseudomonas azotoformans
8	Pseudomonas phenolilytica
9	Alteromonas sp. RKMC-009
10	Rhizobium oryzihabitans
11	Pseudoalteromonas carrageenovora
12	Haloarcula hispanica ATCC 33960
13	Alteromonas stellipolaris R10SW13
14	Pseudomonas aeruginosa B136-33
15	Pseudomonas aeruginosa SCV20265
16	Alteromonas macleodii ATCC 27126
17	Pseudomonas hygromyciniae
18	Pseudomonas putida H8234
19	Pseudomonas putida HB3267
20	Methanothermobacter sp. CaT2
21	Sphingomonas bisphenolicum
22	Pseudomonas muyukensis
23	Aspergillus luchuensis
24	Oncorhynchus kisutch (coho salmon)
25	Beta vulgaris (sugar beet)
26	Pseudomonas putida GB-1
27	Pseudomonas phytophila
28	Francisella tularensis subsp. tularensis TI0902
29	Leuconostoc garlicum
30	Pseudomonas sp. UW4
31	Pseudomonas defluvii
32	Pseudomonas asturiensis
33	Rhizobium sullae
34	Plasmodium falciparum HB3
35	Francisella halioticida
36	Rhizobium leguminosarum bv. trifolii WSM1325
37	Paraburkholderia caledonica
38	Pseudoalteromonas translucida TAC125
39	Pseudomonas frederiksbergensis
40	Sphingomonas suaedae
41	Pseudomonas quebecensis
42	Pseudomonas mosselii
43	Rhizobium leguminosarum bv. trifolii CB782
44	Thermococcus pacificus
45	Aspergillus puulaauensis
46	Sphingomonas sediminicola
47	Pseudomonas alvandae B21-020
48	Oncorhynchus gorbuscha (pink salmon)
49	Pseudomonas putida DLL-E4
50	Pseudomonas cannabina pv. alisalensis
51	Babesia duncani
52	Solanum pennellii
53	Pseudomonas anuradhapurensis
54	Pseudomonas asgharzadehiana
55	Rhizobium rosettiformans
56	Halobacterium salinarum NRC-34001
57	Pseudomonas syringae CC1557
58	Pseudomonas aeruginosa M18
59	Rhizobium etli CIAT 652
60	Pseudomonas amygdali
61	Aquimarina sp. AD1
62	Rhizobium hidalgonense
63	Francisella tularensis subsp. holarctica FTT_1
64	Paraburkholderia bryophila
65	Alteromonas macleodii Black Sea 11
66	Plasmodium cynomolgi
67	Pseudomonas savastanoi pv. phaseolicola 1448A
68	Rhizobium favelukesii
69	Methanothermobacter marburgensis
70	Pseudomonas inefficax
71	Pseudomonas fluorescens UK4
72	Aspergillus niger (black aspergilli)
73	Halobaculum magnesiiphilum
74	Sulfolobus acidocaldarius SUSAZ
75	Pseudomonas umsongensis
76	Pseudomonas fuscovaginae
77	Leishmania mexicana
78	Rhizobium sp. N731
79	Pseudoalteromonas viridis
80	Rhizobium tumorigenes
81	Alteromonas sp. Mex14
82	Sphingomonas hengshuiensis
83	Pseudomonas marincola
84	Pseudoalteromonas sp. NC201
85	Rhizobium sp. 11515TR
86	Pseudomonas aeruginosa c7447m
87	Alteromonas sp. RW2A1
88	Pseudomonas psychrophila
89	Pseudoalteromonas translucida KMM 520
90	Talaromyces rugulosus
91	Paraburkholderia kirstenboschensis
92	Francisella persica
93	Pseudomonas putida NBRC 14164
94	Francisella tularensis subsp. tularensis SCHU S4 NR-28534
95	Leishmania sp. Namibia
96	Francisella uliginis
97	Francisella tularensis subsp. novicida F6168
98	Rhizobium acidisoli
99	Pseudomonas putida F1
100	Rhizobium rhizogenes K599
101	Leuconostoc citreum
102	Paraburkholderia xenovorans LB400
103	Pseudoalteromonas piratica
104	Alteromonas macleodii Balearic Sea AD45
105	Pseudomonas plecoglossicida
106	Methanothermobacter sp. THM-2
107	Francisella philomiragia O#319-067
108	Pseudomonas oryziphila
109	Pseudomonas glycinae
110	Pseudomonas hefeiensis
111	Sphingomonas morindae
112	Pseudomonas brassicacearum DF41
113	Leishmania martiniquensis
114	Babesia microti
115	Pseudomonas triclosanedens
116	Pseudomonas eucalypticola
117	Pseudomonas fluorescens A506
118	Encephalitozoon intestinalis
119	Pseudomonas cremoricolorata
120	Sphingomonas alpina
121	Methanogenium organophilum
122	Pseudomonas silesiensis
123	Halobacterium salinarum R1
124	Leuconostoc lactis
125	Pseudomonas coronafaciens pv. oryzae
126	Rhizobium rhododendri
127	Sphingomonas sp. FARSPH
128	Sulfolobus acidocaldarius DSM 639
129	Plasmodium falciparum Dd2
130	Pseudomonas aeruginosa PAO1-VE13
131	Sphingomonas melonis
132	Alteromonas mediterranea DE1
133	Pseudomonas oryzihabitans PRS08-11306
134	Pseudomonas oryzihabitans USDA-ARS-USMARC-56511
135	Thermococcus eurythermalis
136	Halobacterium salinarum NRC-1
137	Rhizobium etli bv. phaseoli IE4803
138	Pseudoalteromonas sp. Bsw20308
139	Francisella philomiragia GA01-2801
140	Pseudomonas rhodesiae
141	Pseudomonas aeruginosa PA1R
142	Plasmodium vinckei vinckei
143	Pseudomonas syringae pv. tagetis
144	Candidatus Francisella endociliophora
145	Pseudomonas orientalis
146	Rhizobium phaseoli
147	Pseudoalteromonas maricaloris DSM 15914
148	Paraburkholderia sp. SOS3
149	Pseudomonas soli
150	Tessaracoccus sp. T2.5-30
151	Francisella tularensis subsp. novicida DPG 3A-IS
152	Pseudomonas palleroniana
153	Pseudoalteromonas shioyasakiensis
154	Pseudomonas sp. TCU-HL1
155	Pseudomonas sediminis
156	Pseudomonas lalucatii
157	Plasmodium coatneyi
158	Rhizobium leguminosarum bv. trifolii WSM1689
159	Methanobacterium lacus
160	Plasmodium vivax
161	Pseudomonas atacamensis
162	Sphingomonas piscis
163	Fusarium poae
164	Halobaculum rubrum
165	Alteromonas mediterranea U7
166	Plasmodium gaboni
167	Tessaracoccus palaemonis
168	Halobacterium noricense
169	Francisella tularensis subsp. holarctica FSC200
170	Pseudomonas lijiangensis
171	Alteromonas mediterranea U4
172	Ctenopharyngodon idella (grass carp)
173	Sphingomonas panacis
174	Paraburkholderia tropica
175	Thermococcus sp. 2319x1
176	Phyllostomus hastatus (greater spear-nosed bat)
177	Pseudomonas synxantha LBUM223
178	Sphingomonas sabuli
179	Rhizobium rhizogenes K84
180	Pseudomonas sp. CCOS 191
181	Tessaracoccus aquimaris
182	Rhizobium sp. S41
183	Pseudomonas versuta
184	Francisella philomiragia subsp. philomiragia ATCC 25015 O#319L
185	Fusarium pseudograminearum
186	Pseudomonas viridiflava
187	Pseudomonas koreensis
188	Pseudomonas luteola
189	Pseudomonas wenzhouensis
190	Alteromonas mediterranea U8
191	Pseudomonas veronii
192	Pseudoalteromonas sp. SM9913
193	Methanogenium sp. S4BF
194	Pseudomonas putida KT2440
195	Pseudomonas iranensis
196	Francisella tularensis subsp. tularensis FSC198
197	Pseudomonas sp. LPH1
198	Pseudomonas piscis
199	Francisella philomiragia subsp. philomiragia ATCC 25017
200	Pseudomonas putida BIRD-1
201	Methanothermobacter sp. MT-2
202	Pseudomonas sp. MRSN12121
203	Oncorhynchus masou masou (cherry salmon)
204	Alteromonas mediterranea 615
205	Physcomitrium patens (spreading earthmoss)
206	Pseudomonas aeruginosa PAO1
207	Theobroma cacao (cacao)
208	Pseudomonas simiae PICF7
209	Pseudoalteromonas sp. Xi13
210	Francisella orientalis Toba 04
211	Pseudomonas brenneri
212	Francisella opportunistica
213	Methanothermobacter thermautotrophicus
214	Methanothermobacter wolfeii
215	Leuconostoc gelidum JB7
216	Tessaracoccus defluvii
217	Leishmania panamensis
218	Pseudomonas paraeruginosa PA7
219	Pseudomonas xanthosomatis
220	Pseudoalteromonas arctica
221	Solanum tuberosum (potato)
222	Methanobacterium formicicum BRM9
223	Rhizobium laguerreae
224	Aspergillus fumigatus
225	Pseudomonas canadensis
226	Francisella sp. MA067296
227	Haloarcula marismortui ATCC 33800
228	Paraburkholderia sprentiae
229	Pseudomonas monteilii SB3101
230	Alteromonas macleodii English Channel 673
231	Leuconostoc gasicomitatum
232	Rhizobium gallicum bv. gallicum
233	Sphingomonas radiodurans
234	Sulfolobus acidocaldarius N8
235	Paraburkholderia acidiphila
236	Pseudoalteromonas rubra
237	Francisella tularensis subsp. tularensis WY96-3418
238	Rhizobium binae
239	Pseudomonas kribbensis
240	Leishmania braziliensis
241	Francisella tularensis subsp. tularensis TIGB03
242	Methanobacterium sp. BRmetb2
243	Methanothermobacter sp. THM-1
244	Pseudomonas putida W619
245	Pseudomonas paraeruginosa
246	Pseudomonas protegens CHA0
247	Pseudoalteromonas lipolytica
248	Thermococcus camini
249	Paraburkholderia phytofirmans OLGA172
250	Sphingomonas naphthae
251	Francisella salina
252	Halobaculum sp. CBA1158
253	Pseudomonas salmasensis
254	Paraburkholderia bonniea
255	Halobacterium sp. DL1
256	Paraburkholderia sp. 22B1P
257	Sphingomonas psychrotolerans
258	Mesocricetus auratus (golden hamster)
259	Paraburkholderia atlantica CCGE1002
260	Methanobacterium formicicum DSM1535
261	Thermococcus gorgonarius
262	Thermococcus litoralis
263	Vanderwaltozyma polyspora
264	Metarhizium brunneum
265	Rhizobium sp. N1341
266	Plasmodium berghei
267	Francisella tularensis subsp. holarctica OSU18
268	Pseudoalteromonas tetraodonis
269	Thermococcus piezophilus
270	Alteromonas pelagimontana
271	Aspergillus nidulans
272	Pseudomonas corrugata
273	Pseudomonas tritici
274	Sphingomonas abietis
275	Fragilariopsis cylindrus
276	Pseudomonas zeae
277	Metarhizium robertsii
278	Pseudomonas syringae pv. tomato DC3000
279	Rhizobium ruizarguesonis
280	Pseudomonas pergaminensis
281	Pseudomonas aeruginosa PA1
282	Thermococcus cleftensis
283	Rhizobium jaguaris
284	Sphingomonas rhizophila
285	Leishmania enriettii
286	Pseudomonas alvandae SWRI17
287	Pseudomonas alloputida
288	Pseudomonas benzenivorans
289	Pseudomonas serboccidentalis
290	Sphingomonas paucimobilis
291	Halobacterium litoreum
292	Pseudoalteromonas agarivorans
293	Sulfolobus sp. S-194
294	Francisella philomiragia O#319-029
295	Leishmania orientalis
296	Pseudomonas sichuanensis
297	Sphingomonas qomolangmaensis
298	Haloarcula sp. JP-L23
299	Pseudomonas sp. ATCC 13867
300	Encephalitozoon cuniculi
301	Pseudomonas simiae PCL1751
302	Sphingomonas xanthus
303	Francisella tularensis subsp. mediasiatica FSC147
304	Phoenix dactylifera (date palm)
305	Sphingomonas sp. LK11
306	Francisella tularensis subsp. holarctica VT68
307	Fusarium oxysporum
308	Pseudomonas chlororaphis PCL1606
309	Pseudomonas tensinigenes
310	Methanobacterium alkalithermotolerans
311	Sphingomonas aerolata
312	Sphingomonas sp. MM-1
313	Solanum lycopersicum (tomato)
314	Sphingomonas sp. KC8
315	Francisella philomiragia O#319-036
316	Talaromyces marneffei
317	Pseudomonas beijingensis
318	Pseudomonas trivialis
319	Cucurbita moschata (crookneck pumpkin)
320	Pseudomonas chlororaphis subsp. aurantiaca
321	Zymoseptoria tritici
322	Sulfolobus sp. E11-6
323	Thermococcus siculi
324	Pseudomonas wayambapalatensis
325	Pseudomonas juntendi
326	Tessaracoccus flavescens
327	Plasmodium sp. gorilla clade G2
328	Rhizobium indigoferae
329	Pseudomonas viciae
330	Francisella hispaniensis 3523
331	Paraburkholderia phenoliruptrix
332	Plasmodium falciparum 3D7
333	Rhizobium grahamii
334	Pseudomonas cucumis
335	Pseudomonas avellanae
336	Fusarium verticillioides
337	Pseudomonas rhizophila
338	Pseudomonas lundensis
339	Sphingomonas paeninsulae
340	Fusarium keratoplasticum
341	Pseudomonas maumuensis
342	Pseudomonas monteilii SB3078
343	Aspergillus chevalieri
344	Leishmania sp. Ghana 2012 LV757
345	Histoplasma mississippiense
346	Pseudomonas batumici
347	Leishmania infantum
348	Pseudomonas putida DOT-T1E
349	Francisella tularensis subsp. holarctica PHIT-FT049
350	Pseudomonas izuensis
351	Paraburkholderia caribensis
352	Pseudomonas sp. KU43P
353	Alteromonas sp. 76-1
354	Rhizobium etli bv. mimosae IE4771
355	Cucurbita pepo subsp. pepo (vegetable marrow)
356	Pseudomonas entomophila
357	Aquimarina sp. AD10
358	Rhizobium sp. Kim5
359	Thermococcus nautili
360	Tessaracoccus lacteus
361	Pseudomonas aeruginosa PAO581
362	Haloarcula sp. CBA1115
363	Pseudomonas cavernae
364	Plasmodium chabaudi
365	Dipodomys ordii (Ord's kangaroo rat)
366	Aquimarina sp. TRL1
367	Pseudomonas qingdaonensis
368	Pseudomonas sp. Stari2
369	Methanobacterium sp. MZ-A1
370	Paraburkholderia terrae
371	Naegleria gruberi
372	Alteromonas stellipolaris LMG 21856
373	Pseudomonas kurunegalensis
374	Pseudomonas cichorii
375	Pseudomonas germanica
376	Plasmodium yoelii
377	Pseudomonas asiatica
378	Hyalella azteca
379	Francisella tularensis subsp. novicida U112
380	Chondrus crispus (carragheen)
381	Halobacterium hubeiense
382	Plasmodium brasilianum
383	Alteromonas sp. Mac2
384	Haloarcula hispanica N601
385	Nothobranchius furzeri (turquoise killifish)
386	Pseudomonas alkylphenolica
387	Sphingomonas sp. LM7
388	Trichomonas vaginalis
389	Pseudomonas fortuita
390	Pseudomonas khavaziana
391	Pseudomonas bubulae
392	Pseudoalteromonas luteoviolacea
393	Thermothielavioides terrestris
394	Francisella frigiditurris
395	Oncorhynchus nerka (sockeye salmon)
396	Pseudomonas mucidolens
397	Haloarcula marismortui ATCC 43049
398	Pseudomonas nunensis
399	Pseudomonas tohonis
400	Methanobacterium subterraneum
401	Pseudomonas fluorescens Pf0-1
402	Pseudomonas xantholysinigenes
403	Tessaracoccus lapidicaptus
404	Rhizobium etli CFN 42
405	Cucurbita maxima (winter squash)
406	Thermococcus gammatolerans
407	Alteromonas naphthalenivorans
408	Thermococcus sp. P6
409	Daucus carota (carrot)
410	Pseudomonas fragi
411	Francisella marina
412	Encephalitozoon hellem
413	Pseudomonas aeruginosa LESB58
414	Pseudomonas tremae
415	Thermococcus indicus
416	Entamoeba histolytica
417	Babesia bigemina
418	Fusarium falciforme
419	Francisella cf. novicida Fx1
420	Pseudomonas sessilinigenes
421	Pseudomonas sp. ML2-2023-6
422	Francisella tularensis subsp. holarctica F92
423	Thermococcus sp. 5-4
424	Paraburkholderia edwinii
425	Pseudomonas aeruginosa MTB-1
426	Rhizobium bangladeshense
427	Methanothermobacter sp. EMTCatA1
428	Leuconostoc mesenteroides subsp. mesenteroides ATCC 8293
429	Sphingomonas lacunae
430	Pseudomonas taiwanensis
431	Leuconostoc pseudomesenteroides
432	Pseudoalteromonas distincta
433	Methanobacterium sp. BAmetb5
434	Methanobacterium paludis
435	Pseudomonas ogarae F113
436	Morus notabilis
437	Rhizobium croatiense
438	Pseudomonas aeruginosa NCGM2.S1
439	Plasmodium malariae
440	Entamoeba invadens
441	Pseudoalteromonas tunicata
442	Leishmania major
443	Paraburkholderia acidisoli
444	Pseudoalteromonas maricaloris SCSIO 43202
445	Sphingomonas cannabina
446	Pseudomonas aeruginosa RP73
447	Sphingomonas sanguinis
448	Pseudomonas aeruginosa PAO1-VE2
449	Rhizobium sp. BT03
450	Plasmodium reichenowi
451	Pseudoalteromonas sp. A25
452	Pseudoalteromonas issachenkonii
453	Thermococcus onnurineus
454	Pseudomonas lurida
455	Sulfolobus acidocaldarius Ron12/I
456	Sphingomonas hankookensis
457	Babesia bovis
458	Pseudomonas parafulva
459	Entamoeba dispar
460	Pseudoalteromonas sp. MM1
461	Aspergillus clavatus
462	Pseudomonas poae
463	Francisella noatunensis subsp. noatunensis
464	Cryptosporidium hominis
465	Pseudomonas protegens Cab57
466	Venturia canescens
467	Paraburkholderia pallida
468	Pseudomonas tructae
469	Methanobacterium sp. ERen5
470	Pseudomonas monsensis
471	Leuconostoc mesenteroides KFRI-MG
472	Francisella adeliensis
473	Pseudomonas yamanorum
474	Pseudomonas multiresinivorans
475	Sphingomonas changnyeongensis
476	Paraburkholderia caffeinilytica
477	Tessaracoccus flavus
478	Aquimarina sp. BL5
479	Alteromonas australica DE170
480	Pseudomonas syringae pv. syringae B728a
481	Paraburkholderia ginsengisoli
482	Pseudomonas donghuensis
483	Francisella tularensis subsp. tularensis SCHU S4
484	Pseudomonas tolaasii
485	Fusarium vanettenii
486	Pseudomonas aeruginosa YL84
487	Fusarium graminearum
488	Pseudomonas citronellolis
489	Francisella philomiragia GA01-2794
490	Thermococcus thioreducens
491	Pseudomonas bijieensis
492	Thermococcus barossii
493	Pseudomonas chlororaphis subsp. piscium
494	Leuconostoc koreense
495	Pseudoalteromonas espejiana
496	Pseudomonas kielensis
497	Aquimarina sp. ERC-38
498	Paraburkholderia xenovorans LB400
499	Pseudomonas sp. HS6
500	Paraburkholderia phymatum
501	Pseudomonas fulva
502	Pseudomonas sp. Os17
503	Alteromonas stellipolaris LMG 21861
504	Rhizobium brockwellii
505	Pseudomonas benzopyrenica
506	Paraburkholderia phytofirmans PsJN
507	Pseudomonas knackmussii
508	Brettanomyces bruxellensis
509	Rhizobium etli bv. mimosae Mim1
510	Paraburkholderia fungorum
511	Pseudomonas aeruginosa LES431
512	Sphingomonas sanxanigenens
513	Paraburkholderia hospita
514	Sphingomonas nostoxanthinifaciens
515	Thermococcus sibiricus
516	Dipodomys spectabilis (banner-tailed kangaroo rat)
517	Francisella salimarina
518	Pseudomonas fakonensis
519	Leuconostoc carnosum
520	Aspergillus fischeri
521	Sphingomonas aliaeris
522	Pseudomonas putida ND6
523	Hydra vulgaris (swiftwater hydra)
524	Pseudoalteromonas xiamenensis
525	Pseudomonas fitomaticsae
526	Oncorhynchus tshawytscha (Chinook salmon)
527	Methanobacterium sp. MB1
528	Thermococcus guaymasensis
529	Sphingomonas sinipercae
530	Leuconostoc sp. C2
531	Thermococcus sp. AM4
532	Leuconostoc suionicum
533	Paraburkholderia kururiensis
534	Rhizobium lusitanum
535	Methanothermobacter sp. KEPCO-1
536	Pseudomonas aeruginosa PA38182
537	Francisella orientalis LADL 07-285A
538	Solanum stenotomum
539	Aspergillus flavus
540	Alteromonas mediterranea UM7
541	Sphingomonas taxi
542	Brettanomyces nanus
543	Pseudoalteromonas spongiae
544	Thermococcus radiotolerans
545	Encephalitozoon romaleae
546	Sphingomonas panacisoli
547	Pseudomonas sp. StFLB209
548	Thermococcus chitonophagus
549	Sphingomonas sp. AAP5
550	Alteromonas mediterranea DE
551	Sphingomonas koreensis
552	Pseudomonas sp. ML2-2023-3
553	Pseudomonas silvicola
554	Candidatus Pseudomonas adelgestsugas
555	Pseudomonas protegens Pf-5
556	Solanum dulcamara (climbing nightshade)
557	Alteromonas mediterranea MED64
558	Pseudomonas vanderleydeniana
559	Metarhizium acridum
560	Thermococcus peptonophilus
561	Thermococcus sp. 4557
562	Pseudomonas savastanoi pv. savastanoi
563	Cryptosporidium parvum
564	Pseudomonas sp. VLB120
565	Thermococcus argininiproducens
566	Francisella tularensis subsp. tularensis NE061598
567	Oncorhynchus keta (chum salmon)
568	Pseudomonas hormoni
569	Pseudomonas antarctica
570	Francisella sp. LA112445
571	Paraburkholderia sabiae
572	Leishmania donovani
573	Alteromonas sp. I4
574	Francisella tularensis subsp. holarctica LVS
575	Francisella tularensis subsp. holarctica 425
576	Pseudomonas shahriarae
577	Pseudomonas fluorescens SBW25
578	Sphingomonas sp. NIC1
579	Pseudomonas mandelii
580	Phyllostomus discolor (pale spear-nosed bat)
581	Pseudomonas aeruginosa DK2
582	Fusarium venenatum
583	Pseudomonas sp. JY-Q
584	Leuconostoc kimchii
585	Pseudomonas siliginis
586	Pseudoalteromonas aliena
587	Rhizobium anhuiense bv. trifolii
588	Rhizobium johnstonii
589	Pseudomonas taetrolens
590	Halobacterium sp. BOL4-2
591	Alteromonas mediterranea UM4b
592	Pseudomonas solani
593	Plasmodium knowlesi
594	Pseudomonas aeruginosa NCGM 1900
595	Pseudomonas aeruginosa UCBPP-PA14
596	Haloarcula taiwanensis
597	Pseudomonas azerbaijanorientalis
598	Thermococcus celer
599	Nilaparvata lugens (brown planthopper)
600	Rhizobium tropici
601	Alteromonas sp. Mac1
602	Sphingomonas lutea
603	Francisella tularensis subsp. holarctica FTNF002-00
604	Pseudomonas chlororaphis PA23
605	Pseudomonas aeruginosa B18
606	Methanothermobacter tenebrarum
607	Leuconostoc mesenteroides subsp. mesenteroides J18
608	Pseudoalteromonas piscicida
609	Thermococcus aciditolerans
610	Pseudomonas promysalinigenes
611	Methanobacterium ferruginis
612	Pseudomonas graminis
613	Plasmodium relictum
614	Francisella tularensis subsp. novicida U112
615	Pseudomonas brassicacearum subsp. brassicacearum NFM421
616	Pseudomonas putida S16
617	Alteromonas australica H 17
618	Paraburkholderia terricola
619	Halobacterium sp. NMX12-1
620	Rhizobium leguminosarum bv. trifolii WSM2304
621	Pseudomonas ogarae SWRI108
622	Pseudomonas mediterranea
623	Pseudomonas kermanshahensis
624	Pseudoalteromonas marina
625	Rhizobium indicum
626	Pseudomonas marginalis
627	Oncorhynchus mykiss (rainbow trout)
628	Paraburkholderia dioscoreae
629	Aspergillus oryzae
630	Pseudoalteromonas nigrifaciens
631	Thermococcus profundus
632	Pseudomonas sp. NC02
633	Rhizobium sp. AB2/73
634	Pseudoalteromonas phenolica
635	Phaseolus vulgaris (common bean)
636	Pseudoalteromonas sp. JSTW
637	Francisella hispaniensis FSC454
638	Paraburkholderia largidicola
639	Thermococcus barophilus
640	Thermococcus paralvinellae
641	Sphingomonas daechungensis
642	Pseudoalteromonas sp. KAN5
643	Pseudomonas nitroreducens
644	Rhizobium esperanzae
645	Fusarium musae
646	Pseudomonas rhizosphaerae
647	Paraburkholderia megapolitana
648	Methanobacterium congolense
649	Halobaculum roseum
650	Sphingomonas glaciei
651	Paraburkholderia graminis
652	Paraburkholderia aromaticivorans
653	Pseudomonas gorinensis
