## Supplementary Table S7 for "DeepKOALA: A Fast and Accurate Deep Learning Framework for KEGG Orthology Assignment"

### Sheet: RNN
run_id	hidden_size	num_layers	lr	time	accuracy	AUROC	OpenAUC
trial0	96	1	0.0005	32.83	0.212279	0.570044	0.852585
trial1	96	1	0.0001	30.41	0.163271	0.545999	0.833507
trial2	128	2	0.0005	48.8	0.315686	0.61849	0.866058
trial3	64	2	0.0005	42.33	0.241804	0.593419	0.84518
trial4	192	1	0.001	40.15	0.214821	0.56146	0.855017
trial5	64	1	0.0001	27.54	0.0993089	0.533256	0.808514
trial6	64	2	0.0005	40.8	0.241804	0.593419	0.84518
trial7	256	1	0.0001	77.67	0.367439	0.634582	0.870819
trial8	128	1	0.0005	31.93	0.32408	0.616461	0.864633
trial9	96	1	0.001	32.05	0.165553	0.546063	0.843821
trial10	256	1	0.0005	76.25	0.414431	0.652346	0.877791
trial11	96	2	0.0001	49.6	0.221694	0.564952	0.839649
trial12	96	2	0.001	49.16	0.264623	0.585316	0.851314
trial13	64	2	0.0001	42.29	0.156556	0.55026	0.829056
trial14	256	1	0.0005	76.66	0.414431	0.652346	0.877791

### Sheet: GRU
run_id	hidden_size	num_layers	lr	time	accuracy	AUROC	OpenAUC
trial0	64	2	0.0005	59.95	0.784599	0.815316	0.897096
trial1	256	1	0.0005	360.59	0.829016	0.849171	0.915629
trial2	256	1	0.0001	359.31	0.80149	0.832904	0.91024
trial3	128	2	0.0001	75.59	0.758292	0.8042	0.896213
trial4	64	2	0.0001	57.32	0.531804	0.678268	0.837283
trial5	96	1	0.0005	39.17	0.792136	0.823294	0.903731
trial6	64	1	0.0005	34.35	0.737398	0.78956	0.888808
trial7	128	1	0.0001	43.22	0.648869	0.744387	0.875585
trial8	128	1	0.0005	43.94	0.827691	0.843792	0.911479
trial9	128	2	0.0005	73.2	0.839163	0.848531	0.911869
trial10	96	2	0.0005	65.47	0.833026	0.843549	0.908902
trial11	96	2	0.0001	64.85	0.680231	0.758418	0.875595
trial12	256	1	0.0005	357.7	0.829016	0.849171	0.915629
trial13	256	2	0.0005	428	0.842305	0.85742	0.918333
trial14	96	1	0.0001	37.2	0.548316	0.687444	0.850851

### Sheet: LSTM
run_id	hidden_size	num_layers	lr	time	accuracy	AUROC	OpenAUC
trial0	96	2	0.0001	74.74	0.663415	0.756347	0.877329
trial1	128	1	0.0005	89.18	0.813668	0.840877	0.912083
trial2	64	2	0.001	54.55	0.765623	0.80954	0.895764
trial3	256	1	0.0005	385.25	0.798071	0.837837	0.913739
trial4	64	2	0.0001	52.85	0.545266	0.68688	0.840002
trial5	128	2	0.0001	168.24	0.743359	0.803887	0.89873
trial6	96	2	0.001	72.93	0.817311	0.835658	0.905651
trial7	96	2	0.0001	71.15	0.663415	0.756347	0.877329
trial8	96	2	0.0005	71.24	0.813912	0.836776	0.907913
trial9	256	2	0.0001	473.9	0.8292	0.852944	0.918591
trial10	64	1	0.0001	34.41	0.413137	0.618706	0.819522
trial11	64	1	0.0005	32.44	0.633893	0.743988	0.874283
trial12	256	1	0.0005	384.78	0.798071	0.837837	0.913739
trial13	192	2	0.0001	631.01	0.818103	0.847758	0.917161
trial14	96	2	0.0005	73.22	0.813912	0.836776	0.907913

### Sheet: Mamba
run_id	d_model	d_state	d_conv	expand	lr	time	accuracy	AUROC	OpenAUC
trial0	128	16	4	3	0.001	87.07	0.840387	0.833615	0.898813
trial1	128	16	3	2	0.0005	60.96	0.824127	0.824302	0.895143
trial2	128	16	4	1	0.001	36.78	0.826364	0.82291	0.893509
trial3	96	8	3	3	0.0001	48.04	0.786839	0.801681	0.88551
trial4	96	8	4	2	0.0001	36.05	0.775013	0.792	0.879481
trial5	192	16	4	3	0.001	139.18	0.827103	0.830831	0.899978
trial6	192	16	4	2	0.0001	97.14	0.827779	0.829005	0.89849
trial7	192	16	3	2	0.0001	96.64	0.818616	0.822589	0.895571
trial8	256	8	3	1	0.0005	62.46	0.81838	0.82482	0.897485
trial9	128	16	4	1	0.0001	36.74	0.789599	0.80078	0.884145
trial10	256	16	4	2	0.0001	134.17	0.827485	0.832326	0.901398
trial11	128	8	3	1	0.0005	29.99	0.814684	0.813745	0.888732
trial12	64	16	4	3	0.0005	42.6	0.782077	0.797662	0.882174
trial13	192	8	3	3	0.0005	106.75	0.836141	0.831095	0.898038
trial14	64	16	4	3	0.001	42.71	0.800384	0.807329	0.88608
trial15	96	8	3	2	0.001	36.08	0.828202	0.821302	0.891196
trial16	64	16	4	3	0.0001	42.68	0.714709	0.76076	0.867087
trial17	192	16	3	3	0.0005	138.04	0.839515	0.835422	0.901013
trial18	128	8	4	1	0.0001	30.08	0.792596	0.803216	0.885399
trial19	192	16	3	2	0.001	96.71	0.835271	0.830195	0.897663
trial20	192	16	3	3	0.001	137.82	0.840651	0.83261	0.898326
trial21	96	8	4	3	0.001	47.71	0.825087	0.821994	0.892748
trial22	256	8	4	2	0.0005	107.07	0.840485	0.83632	0.901547

### Sheet: ESM-2-8M
run_id	hidden_size	lr	time	accuracy	AUROC	OpenAUC
trial0	320	0.0005	17167	0.859547	0.798003	0.856514
trial1	320	0.0001	17170	0.858204	0.798334	0.857145
trial2	320	0.001	17176	0.849327	0.790181	0.852235
