## Supplementary Table S8 for "DeepKOALA: A Fast and Accurate Deep Learning Framework for KEGG Orthology Assignment"

### Sheet: RNN
fold	accuracy	AUROC	OpenAUC	time
0	0.581238	0.725462	0.886457	140.67
1	0.577096	0.724071	0.885962	138.53
2	0.574097	0.725738	0.887169	137.91
3	0.539755	0.714896	0.887249	141.08
4	0.586556	0.727711	0.886763	142.24

### Sheet: GRU
fold	accuracy	AUROC	OpenAUC	time
0	0.943961	0.926653	0.949092	327.09
1	0.944408	0.926833	0.949101	328.18
2	0.945183	0.927664	0.949637	329.68
3	0.944561	0.927188	0.949516	328.02
4	0.944459	0.927019	0.94928	327.34

### Sheet: LSTM
fold	accuracy	AUROC	OpenAUC	time
0	0.914045	0.907299	0.941303	397.02
1	0.916497	0.9078	0.941329	398.28
2	0.912676	0.906989	0.941682	397.62
3	0.916657	0.910229	0.94314	398.05
4	0.916915	0.910051	0.943094	405.27

### Sheet: Mamba
fold	accuracy	AUROC	OpenAUC	time
0	0.944229	0.92221	0.946131	282.87
1	0.944111	0.923251	0.94708	283.18
2	0.945514	0.924183	0.947483	283.25
3	0.945182	0.924107	0.947591	283.14
4	0.946233	0.923029	0.946208	280
