## Supplementary Table S9 for "DeepKOALA: A Fast and Accurate Deep Learning Framework for KEGG Orthology Assignment"

name	kofamscan_annotation	deepkoala_annotation
Acanthamoeba_castellanii_RPA1	K02999	K02999
Acanthamoeba_castellanii_RPB1	K03006	K03006
Acanthamoeba_castellanii_RPC1	K03018	K03018
Aciduliprofundum_boonei_A1_A2	K03041; K03042	K03041; K03042
Acytostelium_subglobosum_RPA1	K02999	K02999
Acytostelium_subglobosum_RPB1	K03006; K03041	K03006
Acytostelium_subglobosum_RPC1	K03018	K03018
Aeropyrum_pernix_A1_A2	K03041; K03042	K03041; K03042
Amphimedon_queenslandica_RPB1	K03006	K03006
Amphimedon_queenslandica_RPC1	K03018	K03018
Arabidopsis_thaliana_RPA1	K02999	K02999
Arabidopsis_thaliana_RPB1	K03006	K03006
Arabidopsis_thaliana_RPC1	K03018	K03018
Archaeoglobus_veneficus_A1_A2	K03041; K03042	K03041; K03042
Aspergillus_fumigatus_RPA1	K02999	K02999
Aspergillus_fumigatus_RPB1	K03006	K03006
Aspergillus_fumigatus_RPC1	K03018	K03018
Aureococcus_anophagefferens_RPA1	K02999	K02999
Aureococcus_anophagefferens_RPB1	K03006	K03006
Aureococcus_anophagefferens_RPC1	K03018	K03018
Babesia_bigemina_RPA1	K02999
Babesia_bigemina_RPB1	K03006	K03006
Babesia_bigemina_RPC1	K03018	K03018
Batrachochytrium_dendrobatidis_RPA1	K02999	K02999
Batrachochytrium_dendrobatidis_RPB1	K03006	K03006
Batrachochytrium_dendrobatidis_RPC1	K03018	K03018
Caldivirga_maquilingensis_A1_A2	K03041; K03042	K03041; K03042
Candidatus_Caldiarchaeum_subterraneum_A	K03041	K03041; K03042
Candidatus_Methanomethylophilus_alvus_A1_A2	K03041; K03042	K03041; K03042
Candidatus_Nitrosoarchaeum_limnia_A	K03041	K03041; K03042
Candidatus_Nitrososphaera_gargensis_A	K03041; K03042	K03041; K03042
Capsaspora_owczarzaki_RPA1	K02999	K02999
Capsaspora_owczarzaki_RPB1	K03006	K03006
Capsaspora_owczarzaki_RPC1	K03018	K03018
Cenarchaeum_symbiosum_A	K03041	K03041
Chondrus_crispus_RPB1	K03006	K03006
Desulfurococcus_kamchatkensis_A1_A2	K03041; K03042
Dictyostelium_discoideum_RPA1	K02999	K02999
Dictyostelium_discoideum_RPB1	K03006; K03041	K03006
Dictyostelium_discoideum_RPC1	K03018	K03018
Drosophila_melanogaster_RPA1	K02999	K02999
Drosophila_melanogaster_RPB1	K03006	K03006
Drosophila_melanogaster_RPC1	K03018	K03018
Ferroglobus_placidus_A1_A2	K03041; K03042	K03041; K03042
Ferroplasma_acidarmanus_A1_A2	K03041; K03042	K03041; K03042
Galdieria_sulphuraria_RPA1	K02999	K02999; K13174
Galdieria_sulphuraria_RPB1	K03006	K03006
Galdieria_sulphuraria_RPC1	K03018	K03018
Guillardia_theta_RPA1	K02999	K02999; K18666
Guillardia_theta_RPB1	K03006	K03006
Guillardia_theta_RPC1	K03018
Haloarcula_marismortui_A1_A2	K03041; K03042	K03041; K03042
Hammondia_hammondi_RPA1	K02999
Hammondia_hammondi_RPB1	K03006	K03006
Hammondia_hammondi_RPC1	K03018	K03018
Homo_sapiens_RPA1	K02999	K02999
Homo_sapiens_RPB1	K03006	K03006
Homo_sapiens_RPC1	K03018	K03018
Ignicoccus_hospitalis_A1_A2	K03041; K03042
Metallosphaera_sedula_A1_A2	K03041; K03042	K03041; K03042
Methanobrevibacter_smithii_A1_A2	K03041; K03042	K03041; K03042
Methanocaldococcus_infernus_A1_A2	K03041; K03042	K03041; K03042
Methanocella_paludicola_A1_A2	K03041; K03042	K03041; K03042
Methanococcoides_burtonii_A1_A2	K03041; K03042	K03041; K03042
Methanococcus_vannielii_A1_A2	K03041; K03042	K03041; K03042
Methanocorpusculum_labreanum_A1_A2	K03041; K03042	K03041; K03042
Methanoregula_boonei_A1_A2	K03041; K03042	K03041; K03042
Methanosaeta_harundinacea_A1_A2	K03041; K03042	K03041; K03042
Methanosarcina_mazei_A1_A2	K03041; K03042	K03041; K03042
Methanothermobacter_thermautotrophicus_A1_A2	K03041; K03042	K03041; K03042
Methanothermus_fervidus_A1_A2	K03041; K03042	K03041; K03042
Methanotorris_igneus_A1_A2	K03041; K03042	K03041; K03042
Micromonas_sp_RPA1	K02999	K02999
Micromonas_sp_RPB1	K03006	K03006
Micromonas_sp_RPC1	K03018	K03018
Monosiga_brevicollis_RPA1	K02999	K02999
Monosiga_brevicollis_RPB1	K03006	K03006
Monosiga_brevicollis_RPC1	K03018	K03018
Mortierella_verticillata_RPA1	K02999	K02999
Mortierella_verticillata_RPB1	K03006	K03006
Mortierella_verticillata_RPC1	K03018	K03018
Mus_musculus_RPA1	K02999	K02999
Mus_musculus_RPB1	K03006	K03006
Mus_musculus_RPC1	K03018	K03018
Naegleria_gruberi_RPA1	K02999	K02999
Naegleria_gruberi_RPB1	K03006	K03006
Naegleria_gruberi_RPC1	K03018	K03018
Natrialba_magadii_A1_A2	K03041; K03042	K03041; K03042
Nitrosopumilus_maritimus_A	K03041
Oryza_sativa_RPA1	K02999
Oryza_sativa_RPB1	K03006	K03006
Oryza_sativa_RPC1	K03018	K03018
Ostreococcus_lucimarinus_RPA1	K02999	K02999
Ostreococcus_lucimarinus_RPB1	K03006	K03006
Ostreococcus_lucimarinus_RPC1	K03018	K03018
Oxytricha_trifallax_RPA1	K02999	K02999
Oxytricha_trifallax_RPB1	K03006	K03006
Oxytricha_trifallax_RPC1	K03018	K03018
Phaeodactylum_tricornutum_RPA1	K02999	K02999
Phaeodactylum_tricornutum_RPB1	K03006	K03006
Phaeodactylum_tricornutum_RPC1	K03018	K03018
Physcomitrella_patens_RPB1	K03006	K03006
Phytophthora_infestans_RPA1	K02999	K02999
Phytophthora_infestans_RPB1	K03006	K03006
Phytophthora_infestans_RPC1	K03018	K03018
Plasmodium_falciparum_RPA1	K02999	K02999
Plasmodium_falciparum_RPB1	K03006	K03006
Plasmodium_falciparum_RPC1	K03018	K03018
Plasmodium_vivax_RPA1	K02999	K02999
Plasmodium_vivax_RPB1	K03006	K03006
Plasmodium_vivax_RPC1	K03018	K03018
Polysphondylium_pallidum_RPA1	K02999	K02999
Polysphondylium_pallidum_RPB1	K03006; K03041; K23297
Polysphondylium_pallidum_RPC1	K03018	K03018
Pyrobaculum_aerophilum_A1_A2	K03041	K03041; K03042
Pyrococcus_abyssi_A1_A2	K03041; K03042	K03041; K03042
Pyrolobus_fumarii_A1_A2	K03041; K03042	K03041; K03042
Saccharomyces_cerevisiae_RPA1	K02999	K02999
Saccharomyces_cerevisiae_RPB1	K03006	K03006
Saccharomyces_cerevisiae_RPC1	K03018	K03018
Salpingoeca_rosetta_RPA1	K02999	K02999
Salpingoeca_rosetta_RPB1	K03006	K03006
Salpingoeca_rosetta_RPC1	K03018	K03018; K01768
Schizosaccharomyces_pombe_RPA1	K02999	K02999
Schizosaccharomyces_pombe_RPB1	K03006	K03006
Schizosaccharomyces_pombe_RPC1	K03018	K03018
Selaginella_moellendorffii_RPA1	K02999	K02999; K02999
Selaginella_moellendorffii_RPB1	K03006	K03006
Selaginella_moellendorffii_RPC1	K03018	K03018
Sulfolobus_tokodaii_A1_A2	K03041; K03042	K03041; K03042
Thalassiosira_pseudonana_RPA1	K02999	K02999
Thalassiosira_pseudonana_RPB1	K03006	K03006
Thalassiosira_pseudonana_RPC1	K03018	K03018
Thermococcus_barophilus_A1_A2	K03041; K03042	K03041; K03042
Thermococcus_nautili_A1_A2	K03041; K03042
Thermofilum_pendens_A1_A2	K03041; K03042	K03041; K03042
Thermoproteus_tenax_A1_A2	K03041	K03041; K03042
Toxoplasma_gondii_RPA1	K02999
Toxoplasma_gondii_RPB1	K03006	K03006
Toxoplasma_gondii_RPC1	K03018	K03018
Ustilago_maydis_RPA1	K02999	K02999
Ustilago_maydis_RPB1	K03006	K03006
Ustilago_maydis_RPC1	K03018	K03018
Vulcanisaeta_moutnovskia_A1_A2	K03041; K03042	K03041; K03042
Xenopus_tropicalis_RPA1	K02999	K02999
Xenopus_tropicalis_RPB1	K03006	K03006
Xenopus_tropicalis_RPC1	K03018	K03018
Yarrowia_lipolytica_RPA1	K02999	K02999
Yarrowia_lipolytica_RPB1	K03006	K03006
Yarrowia_lipolytica_RPC1	K03018	K03018
archaeon_Loki_A1_A2	K03041; K03042
